# Spatiotemporal characterization of glial cell activation in an Alzheimer’s disease model by spatially resolved transcriptome

**DOI:** 10.1101/2021.06.28.450154

**Authors:** Hongyoon Choi, Eun Ji Lee, Jin Seop Shin, Hyun Kim, Sungwoo Bae, Yoori Choi, Dong Soo Lee

**Affiliations:** Department of Nuclear Medicine, Seoul National University College of Medicine, Republic of Korea; Department of Nuclear Medicine, Seoul National University Hospital, Seoul, Republic of Korea; Department of Molecular Medicine and Biopharmaceutical Sciences, Graduate School of Convergence Science and Technology, Seoul National University, Seoul, Republic of Korea

**Author notes:** [Correspondence and Reprint Request] Dong Soo Lee, MD.,Ph.D., Department of Nuclear Medicine, Seoul National University College of Medicine 101 Daehak-ro, Jongno-gu, Seoul 03080, Korea, Yoori Choi, Ph.D., Department of Nuclear Medicine, Seoul National University College of Medicine 101 Daehak-ro, Jongno-gu, Seoul 03080, Korea, Hongyoon Choi, MD., Ph.D., Department of Nuclear Medicine, Seoul National University Hospital 101 Daehak-ro, Jongno-gu, Seoul 03080, Korea. These authors contributed equally to this work (Hongyoon Choi, Eun Ji Lee).

**Keywords:** Alzheimer’s disease, Spatially resolved transcriptome, Amyloid plaques, Microglia, Astrocytes, reactive glial cells

## Abstract

The pathophysiological changes that occur with the progression of Alzheimer’s disease (AD) are well known, but understanding the spatiotemporal heterogeneity of the brain is needed. Here, we investigated the spatially resolved transcriptome in a 5XFAD AD model of different ages to understand regional changes at the molecular level. We identified early alterations in the white matter (WM) of the AD model before the definite accumulation of amyloid plaques in the gray matter (GM). Changes in the early stage of the disease were involved primarily in glial cell activation in WM, whereas the changes were prominent in the later stage of pathology in GM. We confirmed that disease-associated microglia (DAM) and astrocyte (DAA) signatures also showed initial changes in WM and that activation spreads to GM. Trajectory inference using microglial gene sets revealed the subdivision of DAMs with different spatial patterns. Taken together, these results help to understand the spatiotemporal changes associated with reactive glial cells as a major pathophysiology of AD and provide information for diagnosis and prognosis based on spatiotemporal changes caused by amyloid accumulation in AD.
