## Supplementary Table 1,3,4 for "Spatiotemporal characterization of glial cell activation in an Alzheimer’s disease model by spatially resolved transcriptome"

### Sheet: Table S1
Supplementary Table 1. Anatomical regions of clusters
Cluster	Anatomical Structure
0	Hypothalamus
1	Thalamus
2	White matter
3	Cortex (inner layers)
4	Hippocampus
5	Amydala and Pyriform area
6	Cortex (Outer layers)
7	Thalamus
8	Subdural areas
9	Caudate Putamen
10	Medial amygdala
11	Hypothalamus
12	Periventricular areas
13	Thalamus
14	3rd ventricle
15	Reticular nucleus of thalamus

### Sheet: TableS3
Supplementary Table 3. List of curated gene sets for evaluating spatiotemporal microglial patterns
Microglial Gene Sets
Hexb
Cst3
Cx3cr1
Ctsd
Csf1r
Ctss
Sparc
Tmsb4x
P2ry12
C1qa
C1qb
Tmem119
Tyrobp
Ctsb
Apoe
B2m
Fth1
Lyz2
Trem2
Axl
Cst7
Ctsl
Lpl
Cd9
Csf1r
Ccl6
Itgax
Timp2

### Sheet: Table S4
	Oligonucleotides (qPCR)
	Mag (Forward)	TAGGGTGAAAGACCCCCAGG
	Mag (Reverse)	AGGGAACTGCAATGAGGAGC
	MOG (Forward)	ATCTGGCAAGGGTGACGTGG
	MOG (Reverse)	CAAGAAGCCCGAAGGGAGAA
	Cst3 (Forward)	GCAGCTCGTGGCTGGAGTGAA
	Cst3 (Reverse)	AGTGTGTGCCTTTCCAGG
	Apoe (Forward)	ACAGATCAGCTCGAGTGGCAAA
	Apoe (Reverse)	ATCTTGCGCAGGTGTGTGGAGA
	Trem2 (Forward)	GGAACCGTCACCATCACTCT
	Trem2 (Reverse)	ATGCTGGCTGCAAGAAACTT
	Tyrobp (Forward)	GATTGCCCTGGCTGTGTACT
	Tyrobp (Reverse)	CTGGTCTCTGACCCTGAAGC
	Axl (Forward)	GGAGGAGCCTGAGGACAAAGC
	Axl (Reverse)	TACAGCATCTTGAAGCCAGAGTAGG
	Itgax (Forward)	CAAGACAGGACATCGCTCCC
	Itgax (Reverse)	GTGAACAGTTGGTGACACTCT
	Cst7 (Forward)	CCCTGGCTCCACAGTTTTGA
	Cst7 (Reverse)	AGTCCAGCCCCCTGATGAC
	Gfap (Forward)	GGCGCTCAATGCTGGCTTCA
	Gfap (Reverse)	TCTGCCTCCAGCCTCAGGTT
	Vim (Forward)	AAGAGATGGCTCGTCACCTT
	Vim (Reverse)	GGGTGTCAACCAGAGGAAGT
	Serpina3n (Forward)	TCTGTAGGTAAAGCCCAGGAT
	Serpina3n (Reverse)	TGATGGAGGCCAATGTGAGAC
	beta-actin (Forward)	AAGACCTCTATGCCAACACAGT
	beta-actin (Reverse)	GCTCAGTAACAGTCCGCCTA
